# Dual symbiosis in the deep-sea hydrothermal vent snail *Gigantopelta aegis* revealed by its hologenome

**DOI:** 10.1101/2020.09.23.308304

**Authors:** Yi Lan, Jin Sun, Chong Chen, Yanan Sun, Yadong Zhou, Yi Yang, Weipeng Zhang, Runsheng Li, Kun Zhou, Wai Chuen Wong, Yick Hang Kwan, Aifang Cheng, Salim Bougouffa, Cindy Lee Van Dover, Jian-Wen Qiu, Pei-Yuan Qian

**Affiliations:** Department of Ocean Science, Division of Life Science and Hong Kong Branch of the Southern Marine Science and Engineering Guangdong Laboratory (Guangzhou), The Hong Kong University of Science and Technology, Hong Kong, China; X-STAR, Japan Agency for Marine-Earth Science and Technology (JAMSTEC), 2-15 Natsushima-cho, Yokosuka, Kanagawa Prefecture 237-0061, Japan; Key Laboratory of Marine Ecosystem Dynamics, Second Institute of Oceanography, Ministry of Natural Resources, Hangzhou, China; College of Marine Life Science, Ocean University of China, 5 Yushan Road, Qingdao, 266003, China; Department of Biology, Hong Kong Baptist University, Kowloon Tong, Hong Kong; Computational Bioscience Research Centre, King Abdullah University of Science and Technology, Thuwal, 23955-6900, Saudi Arabia; King Abdullah University of Science and Technology (KAUST), Core Labs, Thuwal, 23955-6900, Saudi Arabia; Division of Marine Science and Conservation, Nicholas School of the Environment, Duke University, Beaufort, NC, United States

**Keywords:** cryptometamorphosis, methane-oxidising, sulphur-oxidising, Mollusca

## Abstract

Animals endemic to deep-sea hydrothermal vents often form obligatory relationships with bacterial symbionts, maintained by intricate host-symbiont interactions. Endosymbiosis with more than one symbiont is uncommon, and most genomic studies focusing on such ‘dual symbiosis’ systems have not investigated the host and the symbionts to a similar depth simultaneously. Here, we report a novel dual symbiosis among the peltospirid snail *Gigantopelta aegis* and its two Gammaproteobacteria endosymbionts – one being a sulphur oxidiser and the other a methane oxidiser. We assembled high-quality genomes for all three parties of this holobiont, with a chromosome-level assembly for the snail host (1.15 Gb, N50 = 82 Mb, 15 pseudo-chromosomes). In-depth analyses of these genomes reveal an intimate mutualistic relationship with complementarity in nutrition and metabolic codependency, resulting in a system highly versatile in transportation and utilisation of chemical energy. Moreover, *G. aegis* has an enhanced immune capability that likely facilitates the possession of more than one type of symbiont. Comparisons with *Chrysomallon squamiferum*, another chemosymbiotic snail in the same family but only with one sulphur-oxidising endosymbiont, show that the two snails’ sulphur-oxidising endosymbionts are phylogenetically distant, agreeing with previous results that the two snails have evolved endosymbiosis independently and convergently. Notably, the same capabilities of biosynthesis of specific nutrition lacking in the host genome are shared by the two sulphur-oxidising endosymbionts of the two snail genera, which may be a key criterion in the selection of symbionts by the hosts.
