## Supplementary Table 13 for "Dual symbiosis in the deep-sea hydrothermal vent snail *Gigantopelta aegis* revealed by its hologenome"

### Sheet: Table S13
Table S13 A summary of the transporters in Gigantopelta aegis.
Hydrogen sulfide (H2S)	KEGG ID	NR description	F CPM	Ct CPM	M CPM	OsG CPM
ctg255-5.0-1	K21893	non-symbiotic hemoglobin-like	0	0	0	0
ctg1304-1.0-1	K21894	non-symbiotic hemoglobin 1-like	1.17501	0.0504562	0.45093	0.553758
ctg1157-0.3-1		neuroglobin-like isoform X1	0.0417066	0	0.0181741	0.176356
ctg1192-1.1-1	K21893	neuroglobin-like isoform X1	100.008	91.2418	62.8892	136.681
ctg107-3.17-1	K21893	neuroglobin-like	0	0	0	0.0178632
ctg57-19.17-1	K21893	neuroglobin-1	4.12547	5.07269	3.64164	12.9359
ctg57-19.14-1		Neuroglobin	1.91115	32.0815	0.848607	5.19844
ctg57-19.15-1	K21893	Neuroglobin	0.343398	0.348947	0.64042	5.41651
Oxygen (O2)
ctg255-5.0-1	K21893	non-symbiotic hemoglobin-like	0	0	0	0
ctg1304-1.0-1	K21894	non-symbiotic hemoglobin 1-like	1.17501	0.0504562	0.45093	0.553758
ctg620-3.0-1	K00463	myoglobin-like isoform X1	1.39762	0.461273	2.28998	0.0935122
ctg546-5.1-1		myoglobin	6.14075	18.2461	2.5534	145.229
ctg546-6.7-1		myoglobin	278.929	9874.74	250.87	177.599
ctg546-6.8-1		myoglobin	1.6633	0.622741	11.7863	0.0535895
ctg28-8.10-1	K21892	globin-like isoform X1	3.46272	0.209947	0.317884	1.25951
ctg126-10.1-1	K21894	globin-like	51.9962	8.51819	37.7448	3.95492
ctg126-10.6-1	K21894	globin-like	0.786749	0	0.0317232	0.0178632
ctg546-4.6-1		globin-like	0	0	0.267412	0
ctg240-2.20-1		globin-1-like	0	0	0.102995	0
ctg1157-0.3-1		neuroglobin-like isoform X1	0.0417066	0	0.0181741	0.176356
ctg1192-1.1-1	K21893	neuroglobin-like isoform X1	100.008	91.2418	62.8892	136.681
ctg107-3.17-1	K21893	neuroglobin-like	0	0	0	0.0178632
ctg57-19.17-1	K21893	neuroglobin-1	4.12547	5.07269	3.64164	12.9359
ctg57-19.14-1		Neuroglobin	1.91115	32.0815	0.848607	5.19844
ctg57-19.15-1	K21893	Neuroglobin	0.343398	0.348947	0.64042	5.41651
Nitrate (NO3-)
ctg1712-1.1-1		sialin-like isoform X3	0.262915	2.33361	0.768787	0.302596
ctg5139-0.1-1		sialin-like isoform X3	0	0	0	0
ctg1042-3.26-1	K12301	sialin-like isoform X2	0.0737363	0.111362	0.0669736	1.80281
ctg523-5.0-1		sialin-like isoform X2	0	0	0.0181741	0.216279
ctg1042-3.16-1		sialin-like isoform X1	1.72837	0.483077	1.04243	17.5751
ctg739-4.20-1		sialin-like isoform X1	0.262915	0.189437	0.430979	0
ctg1046-0.5-1		sialin-like	0	0	0	1.52245
ctg10589-0.1-1		sialin-like	6.47369	4.38534	3.81842	1.82922
ctg1365-0.7-1		sialin-like	18.8964	0.353173	6.4629	2.389
ctg2415-0.5-1		sialin-like	6.53241	4.76786	8.41005	13.0916
ctg3096-0.2-1	K12301	sialin-like	1.9374	0.100912	0.746771	0.0893159
ctg3616-0.2-1		sialin-like	10.9583	1.20767	3.90652	0.445324
ctg602-0.2-1		sialin-like	0.0932959	0.397143	0.627033	0.0368935
Sulfate (SO₄²-)
ctg2275-0.0-1		sulfate transporter	1.11085	0.285676	0.315371	0.0524516
ctg2275-0.12-1		sulfate transporter	0.316648	3.4271	0.507033	1.20103
ctg2275-0.3-1		sulfate transporter	5.23889	61.7753	2.455	71.4058
ctg2275-0.9-1		sulfate transporter	0.728735	2.69597	1.41172	2.59036
ctg3387-0.4-1		sulfate transporter	1.39604	0.617995	0.851605	0.151298
Amino acids
ctg159-3.7-1		Y+L amino acid transporter 2-like	9.32726	1.20363	6.00463	0.57809
ctg9-8.17-1	K15015	vesicular inhibitory amino acid transporter-like	0.115443	0.10807	0.183752	0
ctg188-11.10-1		vesicular glutamate transporter 2-like	0.440421	0	0.334986	2.96774
ctg2-12.1-1	K12302	vesicular glutamate transporter 2-like	61.7111	47.3846	38.0155	17.0301
ctg1726-0.0-1	K12302	vesicular glutamate transporter 1-like	6.50585	5.3486	14.7542	1.58652
ctg739-4.19-1	K08193	vesicular glutamate transporter 1 isoform X2	0.762808	0.194647	0.993735	0
ctg188-11.11-1	K12302	vesicular glutamate transporter	1.26301	0.280338	0.5493	20.8124
ctg2094-0.5-1		taurine transporter	2.65885	1.1146	10.0805	4.88678
ctg2094-0.6-1		taurine transporter	6.13191	5.22964	29.7035	4.52209
ctg6216-0.0-1		taurine transporter	0.040241	0	0.220272	0
ctg69-6.7-1	K14209	Proton-coupled amino acid transporter 4	0.278209	0.210978	0.485657	0.0357263
ctg69-6.6-1	K14209	proton-coupled amino acid transporter 2-like	0.980244	0.435962	1.19434	0.294436
ctg1359-2.26-1		probable cationic amino acid transporter	5.3136	0.909524	5.78234	8.48571
ctg1956-0.5-1	K13871	probable cationic amino acid transporter	188.073	233.581	116.26	41.5792
ctg5996-0.0-1		probable cationic amino acid transporter	0	0	0	0
ctg1592-1.8-1		lysosomal amino acid transporter 1 homolog	1.4749	1.25307	1.56734	1.24573
ctg159-3.2-1		Large neutral amino acids transporter small subunit 2	272.214	205.055	175.984	128.408
ctg19-3.6-1	K13780	large neutral amino acids transporter small subunit 1-like	33.8853	28.1091	57.1387	25.9754
ctg709-3.4-1		large neutral amino acids transporter small subunit 1-like	0.123654	0.0742082	0.79169	0.129239
ctg914-2.23-1		large neutral amino acids transporter small subunit 1-like	3.25593	3.03405	1.58137	12.3598
ctg914-2.24-1		large neutral amino acids transporter small subunit 1-like	0.793495	0.53094	0.484312	1.8163
ctg1359-2.24-1	K13871	high affinity cationic amino acid transporter 1-like	10.5593	2.19392	8.83419	3.82913
ctg1120-3.17-1	K05613	excitatory amino acid transporter-like	0.310212	0.012368	0.277341	6.47061
ctg1371-0.7-1		excitatory amino acid transporter-like	3.24835	0.531875	1.11015	0.24481
ctg1700-0.15-1		excitatory amino acid transporter-like	6.6798	0.921366	1.95088	0.783412
ctg187-11.39-1	K05613	excitatory amino acid transporter-like	0	0.0856417	0.934563	1.64941
ctg2-15.12-1		excitatory amino acid transporter-like	176.391	6.35716	0.98146	114.104
ctg2182-0.18-1		excitatory amino acid transporter-like	7.78721	3.17057	3.17163	13.0441
ctg2182-0.19-1		excitatory amino acid transporter-like	0	0.0576142	0.124697	4.66819
ctg2182-0.22-1		excitatory amino acid transporter-like	9.17096	0.792456	3.07049	4.19015
ctg2182-0.23-1		excitatory amino acid transporter-like	0.0417066	0	0.208669	0
ctg2286-0.1-1	K05613	excitatory amino acid transporter-like	44.6543	13.2483	37.8357	15.7463
ctg1767-0.11-1		excitatory amino acid transporter 3-like	0.0737363	0.961283	2.9285	0.54219
ctg1767-0.4-1		excitatory amino acid transporter 1-like isoform X2	2.55197	12.4658	13.4736	5.08339
ctg1767-0.12-1		excitatory amino acid transporter 1-like isoform X1	2.13864	3.50599	1.82715	2.53735
ctg1767-0.3-1	K05614	excitatory amino acid transporter 1-like isoform X1	0.783632	1.84809	8.63115	17.1775
ctg2182-0.25-1		excitatory amino acid transporter 1-like	0.165361	0.130888	0.19269	0
ctg621-2.12-1		excitatory amino acid transporter 1-like	0	0	0.131269	0.404849
ctg621-2.16-1		excitatory amino acid transporter 1-like	2.77891	1.21899	2.08618	0.0357263
ctg621-2.17-1		excitatory amino acid transporter 1-like	0	0.0504562	0.0282737	1.7021
ctg3553-0.1-1		Excitatory amino acid transporter 1	0.429742	0.0609056	0.0181741	50.0449
ctg1120-3.17-1	K05613	excitatory amino acid transporter-like	0.310212	0.012368	0.277341	6.47061
ctg1371-0.7-1		excitatory amino acid transporter-like	3.24835	0.531875	1.11015	0.24481
ctg1700-0.15-1		excitatory amino acid transporter-like	6.6798	0.921366	1.95088	0.783412
ctg187-11.39-1	K05613	excitatory amino acid transporter-like	0	0.0856417	0.934563	1.64941
ctg2-15.12-1		excitatory amino acid transporter-like	176.391	6.35716	0.98146	114.104
ctg2182-0.18-1		excitatory amino acid transporter-like	7.78721	3.17057	3.17163	13.0441
ctg2182-0.19-1		excitatory amino acid transporter-like	0	0.0576142	0.124697	4.66819
ctg2182-0.22-1		excitatory amino acid transporter-like	9.17096	0.792456	3.07049	4.19015
ctg2182-0.23-1		excitatory amino acid transporter-like	0.0417066	0	0.208669	0
ctg2286-0.1-1	K05613	excitatory amino acid transporter-like	44.6543	13.2483	37.8357	15.7463
ctg1767-0.11-1		excitatory amino acid transporter 3-like	0.0737363	0.961283	2.9285	0.54219
ctg1767-0.4-1		excitatory amino acid transporter 1-like isoform X2	2.55197	12.4658	13.4736	5.08339
ctg1767-0.12-1		excitatory amino acid transporter 1-like isoform X1	2.13864	3.50599	1.82715	2.53735
ctg1767-0.3-1	K05614	excitatory amino acid transporter 1-like isoform X1	0.783632	1.84809	8.63115	17.1775
ctg2182-0.25-1		excitatory amino acid transporter 1-like	0.165361	0.130888	0.19269	0
ctg621-2.12-1		excitatory amino acid transporter 1-like	0	0	0.131269	0.404849
ctg621-2.16-1		excitatory amino acid transporter 1-like	2.77891	1.21899	2.08618	0.0357263
ctg621-2.17-1		excitatory amino acid transporter 1-like	0	0.0504562	0.0282737	1.7021
ctg3553-0.1-1		Excitatory amino acid transporter 1	0.429742	0.0609056	0.0181741	50.0449
ctg19-8.17-1	K13868	b(0,+)-type amino acid transporter 1-like isoform X3	46.8785	105.072	117.03	58.2356
ctg19-8.19-1	K13868	b(0,+)-type amino acid transporter 1-like isoform X3	154.058	112.342	146.613	112.854
ctg791-1.1-1		b(0,+)-type amino acid transporter 1-like isoform X1	0.0788252	0.012368	0.0680714	9.63691
ctg547-7.3-1		b(0,+)-type amino acid transporter 1 isoform X4	44.4021	66.1723	40.9063	117.549
ctg791-3.20-1		b(0,+)-type amino acid transporter 1 isoform X4	71.9069	32.1547	45.8478	24.1871
ctg872-1.23-1		b(0,+)-type amino acid transporter 1 isoform X4	0.122189	0.0584853	0.638169	8.73628
ctg872-1.27-1	K13868	b(0,+)-type amino acid transporter 1 isoform X4	2.11429	3.89264	2.2281	60.9609
ctg1099-1.29-1		B(0,+)-type amino acid transporter 1	0	0	0	0
ctg2486-0.9-1		B(0,+)-type amino acid transporter 1	0	0	0	0
ctg28-30.0-1		B(0,+)-type amino acid transporter 1	1.66826	1.15558	2.63563	0.949749
ctg791-3.21-1		B(0,+)-type amino acid transporter 1	7.26643	1.44536	6.72062	0.151298
ctg513-0.9-1		amino acid transporter AVT1H-like	19.1208	13.0513	11.714	5.49043
ctg2160-0.4-1	K14209	amino acid transporter ANTL1-like	4.5097	0.798055	4.55151	0.844347
